# Towards XNA molecular biology: Bacterial cell display as a robust and versatile platform for the engineering of low affinity ligands and enzymes

**DOI:** 10.1101/2020.01.06.896050

**Authors:** Eszter Csibra, Marleen Renders, Vitor B. Pinheiro

**Affiliations:** University College London, Department of Structural and Molecular Biology, Gower Street, London WC1E 6BT, UK; Rega Institute for Medical Research, Herestraat, 49 box 1030, KU Leuven, 3000 Leuven, Belgium; Institute of Structural and Molecular Biology, Birkbeck College, University of London, Malet Street WC1E 7HX, UK

## Abstract

Although directed evolution has been remarkably successful at expanding the chemical and functional boundaries of biology, it is limited by the robustness and flexibility of available selection platforms – traditionally designed around a single desired function with limited scope for alternative applications. We report SNAP as a quantitative reporter for bacterial cell display, which enabled fast troubleshooting and systematic development of the selection platform. In addition, we demonstrate that even weak interactions between displayed proteins and nucleic acids can be harnessed towards specific labelling of bacterial cells, allowing functional characterisation of DNA binding proteins and enzymes. Together, this establishes bacterial display as a viable route towards the systematic engineering of all ligands and enzymes required for the development of XNA molecular biology.
