## Supplementary material for "Towards XNA molecular biology: Bacterial cell display as a robust and versatile platform for the engineering of low affinity ligands and enzymes": SI tables: Table_S1_v2.xlsx

### Sheet: Table_S1
Table S1.	Oligonucleotides for cloning
To make plasmid	Vector fragment from:	Insert fragment from	Primer ##	name	EC Primer name	Sequence	Assembly method	Enzyme
SNAP series	pSNAP-EspP2: Part 1. Assembled from pNGAL97, oligos as the linker, and SNAP ORF by Type IIS. Part 2: iPCR mutagenesis w EC12fwd/rev, blunt ligation, to bring it in frame.
pSNAP-EspP	pNGAL97		1	_vecfwd	EC1fwd	AAACACCTGCATCAGCAAACAAGGAAGCAACC	Type IIS	AarI
	pNGAL97		2	_vecrev	EC1rev	TAACACCTGCATATGGCCTGCGCTACGGTAACG		AarI
		oligos	3	_insfwd	EC5a	CTGGCGGAAGCAGCGGCAAAAGAAGCAGCGGCCAAAGAAGCAGCGGCAAAAGAAGCAGCAGCGAAAGCGGCAGCG		-
		oligos	4	_insrev	EC5b3	TTGCCGCTGCCGCTTTCGCTGCTGCTTCTTTTGCCGCTGCTTCTTTGGCCGCTGCTTCTTTTGCCGCTGCTTCCG		-
		pSNAP-tag(T7_2)	5	_ins2fwd	EC4fwd	AAACACCTGCATTAGGCCATGGACAAAGATTGCGA		AarI
		pSNAP-tag(T7_2)	6	_ins2rev	EC4rev	TAACACCTGCATATCCAGCCCAGACCCGGTTTAC		AarI
pSNAP-EspP2	pSNAP-EspP	n/a	7	_vecfwd	EC12fwd	aCTGGCGGAAGCAGCG	Blunt ligation	-
	pSNAP-EspP	n/a	8	_vecrev	EC12rev	CCCAGACCCGGTTTAC		-
pSNAP_Esp2_delta	pSNAP-Esp2	n/a	9	_vecfwd	EC38fwd	AAAcacctgcATCAgaaaCTGCTGAAAGTGGTTAAATTTGG	Type IIS	AarI
	pSNAP-Esp2	n/a	10	_vecrev	EC38rev	TAAcacctgcATATtttcGGAACCGGAAATTCTTCAATCG		AarI
INP and LO systems	LO-SNAP was created from INP-SNAP. Step1: assembly of pINP-SNAP. Step2: Replacement of INP with LO segment.
pLO_SNAP (step1: pINP-SNAP)	pNGAL97		11	_vecfwd	EC16fwd	AAAcacctgcATCAtaagCTTGACCTGTGAAGTGAAAAATG	Type IIS	AarI
	pNGAL97		12	_vecrev	EC16rev	TAAcacctgcATATttttTGCCCTCGTTATCTAGATTTTTG		AarI
		pUC57-INPnc-H	13	_insfwd	EC17fwd	AAAggtctcCaaaaATGACTCTCGACAAGGCG		BsaI
		pUC57-INPnc-H	14	_insrev	EC17rev	TAAggtctcActttGcagctgcTTCTttagctgcagcttcc		BsaI
		pSNAP-tag(T7_2)	15	_ins2fwd	EC18fwd	AAAcacctgcATCAaaagATGGACAAAGATTGCGAAATG		AarI
		pSNAP-tag(T7_2)	16	_ins2rev	EC18rev	TAAcacctgcATATcttaTCCCAGACCCGGTTTACC		AarI
pLO_SNAP (step2)	pINP-SNAP		17	_vecfwd	VP11F2	aaaggtctcaatcaATGGACAAAGATTGCGAAATG	Type IIS	BsaI
	pINP-SNAP		18	_vecrev	VP11R	aaaggtctcaatgaGGTCTGCAAATTCTGCG		BsaI
		LppOmpA gblock	19	_insfwd	VP13fwd	CCCAATCTAGAAAGGAGATATAC		XbaI
		LppOmpA gblock	20	_insrev	VP13rev	aaaggtctcatgatccggtcgc		BsaI
pLO_SNAP_delta	-	-	-	-	-	As for pSNAP_EspP2_delta	-	-
A:I series and null mutants	Construction of plasmids with active.inactive model selection island barcodes used same sets of primers and Gibson assembly. Null variants of the display constructs were used as controls.
[Plasmid]_amsi	[various]		-	_vecfwd	EC156fwd	CTATCAGCAGCTGGCGTAACTCACGGATCTCCACGC	Gibson	-
	[various]		-	_vecrev	EC156rev	ATCAGCGGTTCCTTAGCTTAGACGCAGTAGCGGTAAAC		-
		pSNAP-Esp2	21	_insfwd	EC157fwd	TAAGCTAAGGAACCGCTGATGCAGG		-
		pSNAP-Esp2	22	_insrev	EC157rev	GTTACGCCAGCTGCTGATAGC		-
[Plasmid]_imsi	[various]		-	_vecfwd	EC156fwd	-	Gibson	-
	[various]		-	_vecrev	EC156rev	-		-
		pSNAP_Esp2_delta	-	_insfwd	EC157fwd	-		-
		pSNAP_Esp2_delta	-	_insrev	EC157rev	-		-
pEspP_null	pSNAP_EspP2		23	_vecfwd	EC150fwd	TCGTTACCGTAGCGCAGGCCCTGGCGGAAGCAGCG	Gibson	-
	pSNAP_EspP2		24	_vecrev	EC150rev	GGCCTGCGCTACGG		-
pLO_null	pLO_SNAP		25	_vecfwd	EC151fwd	cggaaattgcgaccggatcataagCTTGACCTGTGAAGTGAAAAATGG	Gibson	-
	pLO_SNAP		26	_vecrev	EC151rev	tgatccggtcgcaatttccg		-
p16.7	p16.7A was assembled into pET23d+ vector, the transmembrane domain was removed (p16.7A), and this was inserted into the pLO vector. A cysteine was inserted into the linker for visualisation, and this was used to produced the mutants.
pET23d_p16.7	pET23d+		27	_vecfwd	EC72fwd2	CAGGCATGCAAGCTTGC	SPLiCE	-
	pET23d+		28	_vecrev	EC72rev2	CAGGTCGACTCTAGAGGATCC		-
		p16.7 gblock (used w/o PCR)	-	-	-	-
pET23d_p16.7A	pET23d_p16.7A		29	_vecfwd	EC77fwd	AAAcacctgcATTAcgaaACAACAAAAAGAAACAGGAAGC	Type IIS	AarI
	pET23d_p16.7A		30	_vecrev	EC77rev	AAAcacctgcATATttcgCATGGTATATCTCCTTCTTAAAGTTAAACAAAATTATTTC		AarI
pLO16A (step1, intermediate)	pLO_SNAP		31	_vecfwd	EC81fwd	AAAggtctcAtaagCTTGACCTGTGAAGTGAAAAATG	Type IIS	BsaI
	pLO_SNAP		32	_vecrev	EC81rev	TAAggtctcAtgatccggtcgcaatttcc		BsaI
		pET23d_p16.7A	33	_insfwd	EC82fwd	AAAcacctgcATATatcaCGAAACAACAAAAAGAAACAGGAAGC		AarI
		pET23d_p16.7A	34	_insrev	EC82rev	TAAcacctgcATTActtaTTTCAATGACCCCCGATATAGTTTTTTCTG		AarI
pLO16A[cys] (step2, to use)	pLO16A		35	_vecfwd	EC85fwd	AAAggtctcAtgcgGCAGCCGAAACAACAAAAAGAAACAGGAAGC	Type IIS	BsaI
	pLO16A		36	_vecrev	EC85rev	TAAggtctcTcgcatgatccggtcgcaatttcc		BsaI
pLO16A[cys]_delta	pLO16A[cys]		37	_vecfwd	EC86fwd	AAAggtctcTctatATCGGGGGTCATTGAAAtaagC	Type IIS	BsaI
	pLO16A[cys]		38	_vecrev	EC86rev	TAAggtctcAatagCAAATCTTCGATGATGTCACTAGGAATG		BsaI
pLO16A[cys]_deltaC	pLO16A[cys]		39	_vecfwd	EC68fwd	AAAggtctcAtaagCTTGACCTGTGAAGTGAAAAATGG	Type IIS	BsaI
	pLO16A[cys]		40	_vecrev	EC180rev	TAAggtctcActtaCTGATTCTCCAATTTCCAGTATGTCC		BsaI
phi29 proteins	The phi29 proteins were inserted into the EspP or LO vectors by Type IIS.
pLOp3	pLO_SNAP		41	_vecfwd	EC129fwd	AAAggtctcAtaagCTTGACCTGTGAAGTGAAAAATG	Type IIS	BsaI
	pLO_SNAP		42	_vecrev	EC129rev	TAAggtctcAagaccctccggtcgcaatttccg		BsaI
		pT7_p3	43	_insfwd	EC130fwd	AAAggtctcAgtctggaggttctATGGCGAGAAGTCCACG		BsaI
		pT7_p3	44	_insrev	EC130rev	TAAggtctcActtaGAACCCCTTTAAGCTTAGATCAAAGTC		BsaI
pP5_EspP	pSNAP-Esp2		-	-	EC1fwd	-	Type IIS
	pSNAP-Esp2		-	-	EC1rev	-
		pT7_p5	45	_insfwd	EC33fwd	AAAcacctgcATTAggccATGGAAAACACAAACATCGTAAAGG		AarI
		pT7_p5	46	_insrev	EC33rev	TAAcacctgcATTAccagTAGGGATAGTTGTAAGCTAAAGAATACGTTACC		AarI
		oligos	-	-	EC5a	-
		oligos	-	-	EC5b3	-
pP5_EspP_delta	pP5_EspP		47	_vecfwd	EC39fwd	AAAcacctgcATCAaggaAGAAACAGTTACTACTATTTTTGC	Type IIS	AarI
	pP5_EspP		48	_vecrev	EC39rev	TAAcacctgcATATtcctCTTCTATAATTGTTCCATCTGGAAGG		AarI
pP6_EspP	pSNAP-Esp2		-	-	EC1fwd	-	Type IIS
	pSNAP-Esp2		-	-	EC1rev	-
		pT7_p6	49	_insfwd	EC3fwd	AAAACCTGCATATGGCCATGGCAAAAATGATGC		BspmI
		pT7_p6	50	_insrev	EC3rev	TAAACCTGCATATCCAGTTCAGCAACCTGTTCTTCTG		BspmI
		oligos	-	-	EC5a	-
		oligos	-	-	EC5b3	-
pP6_EspP_mut	pP6_EspP		51	_vecfwd	E179fwd	AAAggtctcAGAAATCACAgcggcaACCGTCAACGTTGCCAAAATGGtgatg	Type IIS	BsaI
	pP6_EspP		52	_vecrev	EC179rev	AAAggtctcAtttcggcCTGCATCATggcTGCCATGGCCTGCGCTACG		BsaI
pP2_EspP	pSNAP-Esp2		-	-	EC1fwd	-	Type IIS
	pSNAP-Esp2		-	-	EC1rev	-
		pET23d_p2_synthetic	53	_insfwd	EC2fwd	AAACACCTGCATTAGGCCATGAAACACATGCCTC		AarI
		pET23d_p2_synthetic	54	_insrev	EC2rev	TAACACCTGCATATCCAGTTTGATCGTAAAGGTATCATCAAC		AarI
		oligos	-	-	EC5a	-
		oligos	-	-	EC5b3	-
Ligase	T4DL was inserted into the EspP and LO vectors, a mutant (K159G) was constructed, and AMSI/IMSI barcodes were added to each.
pT4_EspP	pSNAP_EspP2		55	_vecfwd	EC146fwd	TTCATGAGGTAACTGGTCTACTGGCGGAAGCAGCG	Gibson	-
	pSNAP_EspP2		56	_vecrev	EC146rev	TTCAGAATTTTAAGAATCATGGCCTGCGCTACGG		-
		pVP01_T4DNAligase	57	_insfwd	EC147fwd	ATGATTCTTAAAATTCTGAACGAAATAGCATC		-
		pVP01_T4DNAligase	58	_insrev	EC147rev	TAGACCAGTTACCTCATGAAAATCACC		-
		oligos	59	_ins2fwd	EC5a	-
		oligos	60	_ins2rev	EC5b3	-
pLOT4	pLO_SNAP		61	_vecfwd	EC148fwd	TTCATGAGGTAACTGGTCTAtaagCTTGACCTGTGAAGTGAAAAATG	Gibson	-
	pLO_SNAP		62	_vecrev	EC148rev	TTCAGAATTTTAAGAATCATtgatccggtcgcaatttcc		-
		pVP01_T4DNAligase	-	-	EC147fwd	-
		pVP01_T4DNAligase	-	-	EC147rev	-
pLOT4-K159G_ims	pLOT4_ims (intermediate)		63	_vecfwd	EC166fwd	AAAcacctgcATTAggtGCTGATGGAGCTCGGTG	Type IIS	AarI
	pLOT4_ims (intermediate)		64	_vecrev	EC166rev	TAAcacctgcATATcaccTAACTGAGCAAAGGCTGGAAATTTG		AarI
