## Supplementary material for "Towards XNA molecular biology: Bacterial cell display as a robust and versatile platform for the engineering of low affinity ligands and enzymes": SI tables: Table_S2_v2.xlsx

### Sheet: Table_S2
Table S2.
Oligonucleotides for Binding Assays and Ligation Assays
Oligonucleotide name	Sequence	Notes
DNA Binding
cholesterol-based
EC98a_unmod	GGA AGA GCA CCG ACC AGA ATC ATG CAA GTG CGT AAG ATA GTC GCG GGC CGG GCT CGG ATC	ssDNA binding was tested with EC98b_FAM_chol
EC98b_FAM_chol	GAT CCG AGC CCG GCC CGC GAC TAT C/iFluorT/T ACG CAC TTG CAT GAT TCT GGT CGG TGC TCT TCC /3CholTEG/	dsDNA binding was tested with EC98a/EC98b_FAM_chol duplex
EC98b_unmodified	GATCCGAGCCCGGCCCGCGACTATCTTACGCACTTGCATGATTCTGGTCGGTgctcttcC	Binding with no cholesterol was tested with unmodified version of EC98b.
RNA Binding
EC184_fwd_RNA_TYE	/5TYE665/UUCUGCGCGUAAUCUGCUGCUUG	RNA oligonucleotides used in binding and their DNA controls
EC184_rev_RNA_chol	CAAGCAGCAGAUUACGCGCAGAA-CholTEG
EC184_fwd_DNA_FAM	TTCTGCGCG/ifluorT/AATCTGCTGCTTG
EC184_rev_DNA_chol	CAAGCAGCAGATTACGCGCAGAA/3CholTEG/
Ligase assay substrates
solution substrates
MR9	/5'FAM/AACAGGATTAGCAG
MR10-f1	/5Phos/AGCGAGGTATGTAGGCGGTG/3Cy5Sp/
MR11-54PS	A*C*G*TGGCTAAGTGCTTATCTCACCGCCTACATACCTCGCTCTGCTAATCCTGTT
on cell surface
EC164a_ROX / LIG_acceptor1	/56-ROXN/CACCGCCTACATACCTCGCT	DNA1 = EC164d_chol + EC164a_ROX.
EC164b / LIG_donor1, 5'P	/5Phos/CTGCTAATCCTGTT	DNA2 = EC164b + EC164c_FAM
EC164c_FAM / LIG_acceptor2, 5'biotin	/56-FAM/AACAGGATTAGCAGAGCGA
EC164d_chol / LIG_donor2, 5'P, 3'chol	/5Phos/GGTATGTAGGCGGTGtttttttttttttttttttt/3CholTEG/
Ligase capture
EC164a / LIG_acceptor1	CACCGCCTACATACCTCGCT	DNA1 = EC164d_chol + EC164a.
EC164b / LIG_donor1, 5'P	/5Phos/CTGCTAATCCTGTT	DNA2 = EC164b + EC164c_biotin
EC164c / LIG_acceptor2, 5'biotin	/5BiotinTEG/AACAGGATTAGCAGAGCGA
EC164d / LIG_donor2, 5'P, 3'chol	/5Phos/GGTATGTAGGCGGTGtttttttttttttttttttt/3CholTEG/
Oligonucleotides for Model Selection Diagnostic PCRs
Primer name	Sequence	Notes
EC19	GGAACCGCTGATGCAGG
EC20	CGCCAGCTGCTGATAGC
