## Supplementary material for "Towards XNA molecular biology: Bacterial cell display as a robust and versatile platform for the engineering of low affinity ligands and enzymes": SI tables: Table_S3_v2.xlsx

### Sheet: Table_S3
Table S3.	Plasmids and gBlocks
Plasmids	Provenance	Reference
pNGAL97	Arne Skerra, Technische Universität München	Binder et al., 2010
pSNAP-tag(T7_2)	NEB	N9181S
pET23d_p2(N62D)	Leticia Torres	Torres and Pinheiro, 2018
pT7_P3	Salas group, Autonomous University of Madrid	Mencía et al., 2012
pT7_P5	Salas group, Autonomous University of Madrid	Mencía et al., 2012
pT7_P6	Salas group, Autonomous University of Madrid	Mencía et al., 2012
pET-23d(+)	Novagen (Sigma)	69748
pVP01_T4DNAligase	Marleen Renders and Vitor Pinheiro	This study
