## Supplementary material for "Towards XNA molecular biology: Bacterial cell display as a robust and versatile platform for the engineering of low affinity ligands and enzymes": SI tables: Table_S4.xlsx

### Sheet: Table_S4
Table S4.	Strains
Abbreviated name	Full name	Source	Product Code	Link if available
DH10B	DH10-beta	NEB	C3019I	https://www.neb.com/products/c3019-neb-10-beta-competent-e-coli-high-efficiency#Product%20Information
T7	T7 Express lysY/Iq	NEB	C3013I	https://www.neb.com/products/c3013-t7-express-lysyiq-competent-e-coli-high-efficiency#Product%20Information
C41	C41(DE3)	Renos Savva group / Lucigen	60341	https://www.lucigen.com/OverExpress-C41-DE3-and-C43-DE3-Competent-Cells/
dsbA	BW25113_dsbA-	Filipe Cabreiro group / Keio collection	OEC4988Unit	https://dharmacon.horizondiscovery.com/cdnas-and-orfs/non-mammalian-cdnas-and-orfs/e-coli/e-coli-keio-knockouts/
DH10B(ompT-)	DH10B(ompT-)	Valerie Pezo / Philipe Marliere	n/a	n/a
